# Biosynthesis of a major plant immunity hormone, salicylate, underwent multiple drastic changes during evolution of flowering plants

**DOI:** 10.1101/2025.08.19.670929

**Authors:** Fumiaki Katagiri, Evan A. Larson, Kunqi Hong, Kenichi Tsuda, Jerry D. Cohen, Adrian D. Hegeman

## Abstract

Salicylate (SA) is a major plant immunity hormone that activates immune responses against biotrophic pathogens. Between two known SA biosynthetic routes, the isochorismate synthase (ICS) and phenylalanine ammonia-lyase (PAL) pathways, which predominates in particular flowering plants has remained uncertain. We established a straightforward approach that directly quantifies the relative contributions of the ICS and PAL pathways and can also reveal an alternative, non-ICS/PAL route. In this approach, SA and shikimate (ShA), the precursor of SA in the ICS and PAL pathways, were metabolically labeled with [^13^C_6_]glucose in leaf tissue. We analyzed the LC-MS/MS data of the compounds using a metabolism-guided statistical model (the ICS-PAL model). This analysis allowed tracking of the origins of their ring and carboxyl carbons and, consequently, determination of the main SA biosynthetic routes. We surveyed SA biosynthetic routes in plants of the order Brassicales, other diverse eudicots, a monocot, magnoliids, and basal angiosperms. We found that the main SA biosynthetic routes changed at least twice during evolution of flowering plants: from a non-ICS/PAL pathway to the PAL pathway around the divergence time of monocots, and from the PAL pathway to the ICS pathway within Brassicales. Application of another metabolism-guided statistical model (the PKS-PAL model) to the SA data suggested that the non-ICS/PAL pathway involves a type III polyketide synthase (PKS). Typically, once a biosynthetic pathway is established for an important molecule, it is conserved in the subsequent lineage. SA biosynthesis in flowering plants took an unusual evolutionary path in which the pathways changed drastically multiple times. This unconventional evolutionary mechanism was employed for a major immunity hormone, likely due to rapid evolution of biotic environments, such as pathogens and insects that attack plants.
