## Supplementary material for "Biosynthesis of a major plant immunity hormone, salicylate, underwent multiple drastic changes during evolution of flowering plants": Table S2

samp_lab	plant	UV	labeling_regimen	model_used	AIC	mu_mean	mu_se	ShA.to.signal	SA.to.signal	ShA.lab.signal	SA.lab.signal	Qak_2	Qak_1	Qak_0	ShA.Qem_4	ShA.Qem_3	ShA.Qem_2	ShA.Qem_1	ShA.Qem_0	ShA.Qcajk_fr_12	ShA.Qcajk_fr_11	ShA.Qcajk_fr_10	ShA.tau	SA.Qem_4	SA.Qem_3	SA.Qem_2	SA.Qem_1	SA.Qem_0	SA.Qcajk_fr_12	SA.Qcajk_fr_11	SA.Qcajk_fr_10	SA.tau
C3	Arabidopsis_Col-0	10min	6h_all	common_ring	-125.035204764791	0.67537864704765	0.0749900385232171	1.48e+05	2.56e+06	8.22e+04	1.71e+06	0.596276170873293	0.0464212166584398	0.357302612468267	0.46527160921604	0.188455109537927	0.0338168192184316	0.138547646150432	0.173908815877169	0.937228315193714	0.574209169643288	0.149999319442706	0.355608782058312	NA	NA	NA	NA	NA	0.76313796648418	0.48349439581887	0.231460312417184	0.263644768662709
C4	Arabidopsis_Col-0	10min	6h_all	diff_E4P_ring	-113.438557216595	0.576414390558554	0.14728656704096	2.15e+05	3.68e+06	1.14e+05	3.24e+06	0.81825448490818	0.0320841816387653	0.149661333453055	0.629574669285316	0.178952078684256	0.0393738463114237	0.107398593896068	0.0447008118229367	0.890672203149669	0.557152937638715	0.005	0.443661778438457	0.693332911759031	0.146152152051974	0.0390482896641088	0.0687955594328022	0.052671087092084	0.826188499615254	0.568412266371247	0.315674296402086	0.100816579361072
E1	Arabidopsis_Col-0	10min	6h_all	common_ring	-115.867647795287	0.677206691944722	0.145596541491039	1.06e+06	1.89e+07	5.33e+05	1.67e+07	0.882140850794927	0.00443286859695946	0.113426280608114	0.674880422405608	0.156020914204796	0.0607100969953922	0.061501458730974	0.0468871076632303	0.885812241568695	0.446923632568606	0.005	0.462274100205957	NA	NA	NA	NA	NA	0.821240813579568	0.556349774166395	0.224748869242417	0.0972667057015399
E2	Arabidopsis_Col-0	10min	6h_all	common_ring	-128.703304249657	0.671605243463305	0.0872606003297391	8.50e+05	1.09e+07	3.83e+05	9.36e+06	0.723857842142644	0.0489600942810573	0.227182063576298	0.528428702183316	0.159020445057523	0.0780246317241541	0.11205202414561	0.122474196889397	0.877660445695786	0.446083332031875	0.005	0.535239421555467	NA	NA	NA	NA	NA	0.78441837803071	0.50494406470472	0.198335046938396	0.0832946999359593
E9	Arabidopsis_Col-0	10min	6h_all	common_ring	-136.774356626606	0.739948630451661	0.0927673103638465	6.69e+05	7.33e+06	3.10e+05	6.05e+06	0.837504019136482	0.0250163833771437	0.137479597486375	0.66805531592399	0.143148232070949	0.0511526293881424	0.0754588534807737	0.062184969136145	0.888831037042692	0.447600006471742	0.005	0.513423846622705	NA	NA	NA	NA	NA	0.810951889874185	0.501565985027745	0.156962324463774	0.151051861654107
E10	Arabidopsis_Col-0	10min	6h_all	common_ring	-130.21581798048	0.713497720691051	0.134935653865533	1.48e+06	1.50e+07	8.35e+05	1.35e+07	0.917618759555484	0.0046111495455049	0.0777700908990114	0.743365185242342	0.132449851137851	0.0459348468800899	0.0457978607437751	0.0324522559959422	0.886377203840022	0.436383943079418	0.005	0.389198351625271	NA	NA	NA	NA	NA	0.804162427726481	0.521615656936273	0.175301801717573	0.0889495546331267
F6	Arabidopsis_Col-0	7min	6h_all	common_ring	-113.802520133377	0.745300435439939	0.144760096542052	7.37e+05	1.21e+07	2.73e+05	7.97e+06	0.532122503928826	0.0640011400550475	0.403876356016126	0.36438883551235	0.16433339052904	0.0627862498257192	0.186797645213739	0.221693878919151	0.806308671684751	0.476403472390659	0.129446480145793	0.58221724246345	NA	NA	NA	NA	NA	0.697650054336597	0.438677646235406	0.19318436824978	0.225777487439133
F18	Arabidopsis_Col-0	7min	6h_all	common_ring	-143.921500221326	0.712628636807574	0.080199452105727	5.57e+05	5.35e+06	2.19e+05	4.11e+06	0.736120296968009	0.0387969891796706	0.225082713852321	0.566077129534897	0.158481961930864	0.0517977646614278	0.113324436275759	0.110318707597052	0.856509829196729	0.434877608007702	0.0837523624288767	0.587851069118249	NA	NA	NA	NA	NA	0.755391549805809	0.491080398928162	0.20470244968016	0.193556077168751
J1	Arabidopsis_Col-0	7min	8h_all	common_ring	-135.790620827203	0.810843421459264	0.118015096249184	1.82e+06	1.38e+07	1.12e+06	9.72e+06	0.634170898255522	0.0683738732442782	0.297455228500199	0.440234154845547	0.186069863556982	0.0799780936109883	0.14653765998499	0.147180228001493	0.808379497234064	0.508887907181571	0.193030111323028	0.341895149785009	NA	NA	NA	NA	NA	0.739776364473308	0.481316059028253	0.240824363008346	0.229035997469812
J2	Arabidopsis_Col-0	7min	30h_all	common_ring	-146.071348563759	0.741628305888062	0.0871883877797483	1.19e+06	5.02e+06	4.85e+05	4.05e+06	0.7290894585495	0.0495496664651156	0.221360874985384	0.556518141978032	0.157286636945919	0.0576701704469231	0.118278807051283	0.110246243577842	0.854671045234845	0.486337076155319	0.126979484627316	0.574437515256622	NA	NA	NA	NA	NA	0.774360939881595	0.506166217261504	0.234684280579193	0.153744380752105
J13	Arabidopsis_Col-0	7min	8h_all	common_ring	-121.94858159039	0.738851428367383	0.143712461030452	1.4e+06	1.2e+07	7.42e+05	9.88e+06	0.707791348236764	0.0673541180600247	0.224854533703211	0.566061534025976	0.146759464969082	0.0581972578621058	0.125356187507542	0.103625555635294	0.819600597565002	0.489290756083642	0.174055168263372	0.437423162043179	NA	NA	NA	NA	NA	0.737341778644118	0.506010521396865	0.260379616128573	0.128056135749771
J14	Arabidopsis_Col-0	7min	8h_all	common_ring	-116.499385343919	0.7813881242181	0.191786627436397	1.53e+06	1.29e+07	6.88e+05	7.83e+06	0.584176264776772	0.0606320716007458	0.355191663622482	0.393783522214832	0.164925276821456	0.0612585163329963	0.169049251770828	0.210983432859889	0.735508126476893	0.472706188790983	0.194272507248442	0.505215991186675	NA	NA	NA	NA	NA	0.665569164619577	0.446643761020901	0.242654079350636	0.312330546084837
E3	Arabidopsis_ics1	10min	6h_all	diff_E4P_ring	-135.780569627875	0.944143690549786	0.0924432663022718	8.81e+05	5.76e+05	3.26e+05	3.49e+05	0.754123542976531	0.0117509009064306	0.234125556117038	0.533587024139863	0.167128238458925	0.0640987970357572	0.105090116969912	0.130095823395543	0.854640276938542	0.425782418852459	0.005	0.611834745946162	0.458061546509232	0.164346649445235	0.0783214136276333	0.143048423329354	0.156221967088545	0.807182506708498	0.405150662188373	0.005	0.339547486237275
E4	Arabidopsis_ics1	10min	6h_all	common_ring	-122.161751063079	0.948142793062163	0.133106829978345	9.53e+05	1.75e+06	4.45e+05	1.23e+06	0.876464591995297	0.0160750563754568	0.107460351629246	0.725223663554439	0.117490587176502	0.0382573033441564	0.0608420458544767	0.0581864000704259	0.895575114788889	0.477641224532903	0.005	0.515428657289947	NA	NA	NA	NA	NA	0.849392376767593	0.424976568255028	0.005	0.243567097046749
E11	Arabidopsis_ics1	10min	6h_all	common_ring	-111.173056481994	0.928607053574118	0.226651566285694	9.07e+05	8.58e+05	3.90e+05	4.37e+05	0.877447968179585	0.0204619276195466	0.102090104200869	0.695081115115105	0.127193033265325	0.055417167138521	0.0640055686607299	0.0583031158203189	0.88424482782668	0.43919168966426	0.005	0.522230376948746	NA	NA	NA	NA	NA	0.821472948938416	0.397981069304817	0.005	0.436778785704903
F7	Arabidopsis_ics1	7min	6h_all	common_ring	-129.559687417006	0.848745965447542	0.104296773125083	1.35e+06	1.22e+06	5.85e+05	6.45e+05	0.704033657703889	0.0153401533128489	0.280626188983262	0.521899675866614	0.157230518635426	0.055650192817767	0.121469487140379	0.143750125539815	0.848052282093262	0.44848628983037	0.084974303042188	0.541271240140913	NA	NA	NA	NA	NA	0.776836356631806	0.457260711896594	0.129177000590343	0.426020858567654
F19	Arabidopsis_ics1	7min	6h_all	common_ring	-107.675601864837	0.920488428340934	0.219983750716557	6.78e+05	1.03e+06	3.09e+05	5.08e+05	0.895280495682202	0.00449889696322714	0.100220607354571	0.733911165647041	0.109135226920114	0.0480755818710727	0.0565568711219766	0.0523211544397956	0.884241261600998	0.439567222796175	0.005	0.534505624559756	NA	NA	NA	NA	NA	0.814331407023603	0.409531592107816	0.005	0.493313577643773
G13	Basil	7min	6h_all	diff_E4P_ring	-155.574406943263	0.217200983325867	0.0983984643705024	4.87e+06	1.24e+07	2.81e+06	1.00e+07	0.904199912950186	0.0403060047093022	0.0554940823405122	0.840338708147495	0.103742844598922	0.0167339137851967	0.027988290668362	0.011196242800025	0.872018628930001	0.673796264943085	0.297991738910001	0.417989693007369	0.892855980945917	0.0661140635895037	9.43469272507728e-05	0.0281385167340183	0.0127970918033099	0.827408259746255	0.775097733637335	0.702729054778422	0.187920118122238
G14	Basil	7min	6h_all	diff_E4P_ring	-134.871442405354	0.178653901724462	0.128860214408605	3.45e+06	8.11e+06	1.91e+06	5.96e+06	0.899127624175323	0.0515768895726245	0.0492954862520524	0.871805299461749	0.0771739392558327	0.0133974559182347	0.0274200286139354	0.0102032767502487	0.88518559549787	0.665242283874542	0.264334147849435	0.437315919238706	0.924420030063455	0.0397808037241712	6.22794392585742e-05	0.0224363560951445	0.0133005306779712	0.854909054083761	0.794572614623135	0.743991520570087	0.255304514266434
G17	Carrot	7min	6h_all	diff_E4P_ring	-83.3752935208688	-0.0698489588321239	0.342932894117269	1.58e+06	8.00e+05	5.43e+05	5.10e+05	0.808528826622791	0.0191669353565559	0.172304238020653	0.626500907944451	0.224023966444783	0.0390358838919775	0.0630584455626264	0.0473807961561616	0.801097932222506	0.506116657579678	0.41729438828481	0.645949128706291	0.748155696459878	0.152566945694898	0.00019560922158544	0.0428466666689569	0.056235081954682	0.737568816599899	0.749426272433966	0.764377094540026	0.308884130050711
G5	Carrot	7min	6h_all	common_ring	-129.287843844501	0.0730871114656538	0.150041025517798	3.9e+06	1.3e+07	2.40e+06	1.04e+07	0.783578358705176	0.0392334217659309	0.177188219528893	0.714484197678816	0.174823524688819	0.000225193762745288	0.0501450442937232	0.0603220395758968	0.830263034248294	0.532581934624865	0.477241977652535	0.372746376269322	NA	NA	NA	NA	NA	0.754276798787157	0.743608332976972	0.72847550947402	0.173461769797001
F4	Chinese_white_cabbage	7min	6h_all	common_ring	-122.277000947291	0.849421927859809	0.119327766696819	1.16e+06	4.17e+07	7.83e+05	3.57e+07	0.7188050111564	0.0454554545231208	0.235739534320479	0.587808850272014	0.139644346043574	0.0311088784446848	0.103886416406112	0.137551508833615	0.840817036747508	0.504755922837933	0.192785461134388	0.286113014088014	NA	NA	NA	NA	NA	0.77452440982939	0.507889406311271	0.224072179558063	0.0981741777782071
F5	Chinese_white_cabbage	7min	6h_all	diff_E4P_ring	-159.893315909992	0.573472015529047	0.0990064788056689	1.93e+06	6.75e+07	1.67e+06	6.58e+07	0.941076120689156	0.0149119183106239	0.04401196100022	0.843905731488126	0.0749829651949483	0.0217414383283763	0.0280887051821127	0.0312811598064366	0.905816591785565	0.455672699537395	0.005	0.135510690392908	0.918929460239819	0.0499986352087139	6.72746204002592e-05	0.017208710571145	0.0137959193599221	0.853320893362465	0.593457491957894	0.336727786849191	0.0231741432680677
F16	Chinese_white_cabbage	7min	6h_all	common_ring	-106.945622074177	0.634522637191758	0.112043631442794	2.71e+05	1.54e+07	1.37e+05	1.01e+07	0.701519750968278	0.019621940216728	0.278858308814994	0.601563812625525	0.17265749021429	0.0195233810587466	0.121108925139955	0.0851463909614825	0.889135121383314	0.532346273110453	0.125549668843319	0.453844600514091	NA	NA	NA	NA	NA	0.77067801520605	0.505407779715997	0.286165760139111	0.309156473934845
F17	Chinese_white_cabbage	7min	6h_all	diff_E4P_ring	-143.029948441033	0.479856487506957	0.101146504245206	8.81e+05	6.14e+07	6.98e+05	5.99e+07	0.910349328137906	0.0191491609827285	0.0705015108793652	0.777887448770067	0.110335302755633	0.0355923009247589	0.0535227510599135	0.0226621964896272	0.891454115774859	0.612403289149465	0.056891511780761	0.203300009772947	0.887668923718966	0.0716514428621912	9.94412099946735e-05	0.0276903259224876	0.0128898662863601	0.842386200772573	0.597749242374545	0.441915921015305	0.0206690455936927
H7	Chinese_white_cabbage	7min	7.5h_all	common_ring	-64.6197110550596	0.670735489975411	0.282093450800987	4.41e+05	6.21e+07	3.57e+05	5.92e+07	0.844862139296688	0.0425826053406229	0.112555255362689	0.815783845936435	0.10214714755118	0.000146751752263015	0.044457852959572	0.0374644018005502	0.95411229378356	0.608116662005527	0.317584445960647	0.204044226160419	NA	NA	NA	NA	NA	0.824842152848537	0.56199799764982	0.397900334956042	0.0262126303599218
H8	Chinese_white_cabbage	7min	7.5h_all	common_ring	-146.825609628827	0.773522029440181	0.178571027582397	9.15e+05	2.04e+08	7.92e+05	2.02e+08	0.948556567409214	0.0300375622730562	0.0214058703177294	0.912620066475807	0.0473647411208387	0.0158268595579044	0.012792896467297	0.0113954363781527	0.899607072993383	0.599273196638709	0.0935002431348734	0.11063786663833	NA	NA	NA	NA	NA	0.861533180836815	0.666203567857906	0.23799178985907	0.00885849585560847
L5	Cleome	2min	8h_all	common_ring	-97.5418696567823	0.737072368517736	0.2173837858412	2.25e+05	4.29e+05	1.57e+05	2.64e+05	0.852194393407379	0.00428238388646929	0.143523222706152	0.765387657408242	0.153020330050043	0.000199196744986726	0.0459772181916955	0.0354155976050324	0.854107779919499	0.479181939309479	0.334924585208829	0.265455821181434	NA	NA	NA	NA	NA	0.77454465374147	0.592753194274027	0.391869066721472	0.312876851121855
L11	Cleome	2min	30h_all	diff_E4P_ring	-170.913560742575	1.02516974038291	0.165553441707252	1.16e+06	2.31e+07	1.07e+06	2.23e+07	0.949135547423304	0.017910172644073	0.0329542799326233	0.931200397127311	0.0454877790418003	0.00233447797055342	0.0130200427866704	0.0079573030736647	0.902500804790986	0.664787203614307	0.299366760288119	0.0752270184939904	0.927341620366814	0.0372373937678632	0.00746307434165841	0.0131722303990276	0.0147856811246372	0.870975120761788	0.632594235754701	0.252660348942687	0.0301010710466196
L18	Cleome	7min	8h_all	common_ring	-133.97906642765	0.905015535762355	0.239929853104945	5.25e+05	2.85e+06	3.30e+05	2.41e+06	0.932319639048256	0.0221386275488065	0.0455417334029375	0.917334476216672	0.0596804056082595	7.25424686830822e-05	0.0127895206061396	0.0101230551002461	0.871981892323866	0.681491849947218	0.455187389227744	0.359696447184931	NA	NA	NA	NA	NA	0.827452093070235	0.646318907263609	0.450246592547893	0.152775337845331
L23	Cleome	7min	30h_all	diff_E4P_ring	-109.648913117688	0.706623653493625	0.307052598075323	2.86e+05	2.99e+07	2.02e+05	2.95e+07	0.956577538749405	0.00480692230527335	0.0386155389453218	0.890674422195451	0.0808593825529309	0.00709039319897924	0.0134244808506004	0.00795132120203853	0.840552807343909	0.586423137933333	0.283892621957826	0.112805581502708	0.931269904232678	0.04542562462744	5.59093885248967e-05	0.0104278545089318	0.0128207072424253	0.860620032055557	0.64062143109729	0.467270778103604	0.0113471869024564
L24	Cleome	7min	30h_all	common_ring	-94.2065296674261	0.838967754400583	0.223280622297061	1.19e+05	1.26e+07	1.07e+05	1.21e+07	0.907667594268099	0.00456114368978944	0.0877712620421112	0.866066289604604	0.0899139890561686	0.000108909550936944	0.0188866523298384	0.0250241594584519	0.824748070471892	0.562438936473084	0.286935645723207	0.035941008238226	NA	NA	NA	NA	NA	0.830040973578679	0.603389147294257	0.378833691298542	0.0280357064097441
I8	Columbine	0min	30h_all	common_ring	-68.4937631932092	-0.0431623145412002	0.332725741781287	7.16e+07	1.97e+06	4.30e+07	9.83e+05	0.869746476699498	0.0284251014802739	0.101828421820228	0.837087811721256	0.086630219283086	0.000129206088828921	0.0424466634570061	0.0337060994498235	0.896427743131589	0.52878832035722	0.339053328737109	0.390973750911413	NA	NA	NA	NA	NA	0.814556811344579	0.822850524483632	0.838614381135891	0.426435260518582
I17	Columbine	0min	30h_all	diff_E4P_ring	-96.1991702163355	-0.0623077373424606	0.285881333265384	9.94e+06	1.38e+06	6.86e+06	1.54e+05	0.759781373537784	0.0566920028765902	0.183526623585626	0.604562936685576	0.131851814820594	0.0442440790419761	0.115311365117736	0.104029804334117	0.860213613212151	0.494792355187339	0.0983087522531266	0.272771438541125	0.891589288252923	0.0499663519946726	8.99208692093659e-05	0.0398645963454839	0.0184898425377114	0.775959130613136	0.893125765026317	0.823431698569715	0.865726111746552
F12	Cucumber	7min	6h_all	diff_E4P_ring	-157.042060773057	0.0768127502581742	0.164638489707421	3.54e+05	3.04e+06	2.67e+05	3.28e+05	0.831573625503484	0.00458321927051897	0.163843155225997	0.760625514777373	0.154672613861035	0.000203472521303988	0.0485964349216489	0.0359019639186389	0.88024446564347	0.632314030514697	0.38929991754118	0.236677575551277	0.822634124733754	0.125536261514289	0.00015651763645006	0.0308248572993207	0.0208482388161864	0.763525108244368	0.58751704375731	0.725814307280375	0.88998970194475
F24	Cucumber	7min	6h_all	common_ring	-132.018895725864	0.153341668763923	0.214409203894258	9.45e+05	1.17e+07	8.37e+05	2.98e+06	0.879830141869535	0.00442125699431928	0.115748601136146	0.816471302637278	0.1284447446242	0.000166767430432406	0.0381559183777734	0.0167612669303161	0.867717118441535	0.55299815344031	0.402327335618766	0.106524855863685	NA	NA	NA	NA	NA	0.785180461800889	0.732532132081082	0.713816815877166	0.756594972953015
J3	Geranium	7min	30h_all	common_ring	-125.661075218837	0.119835248622699	0.156446118310467	2.32e+07	6.76e+06	1.50e+06	4.19e+06	0.90585128661068	0.00455201651563153	0.0895966968736886	0.846784189173752	0.097019627281363	0.000131170038209404	0.0340192408898311	0.0220457726168448	0.905917599860686	0.505350583379127	0.39524125	0.923506529833143	NA	NA	NA	NA	NA	0.811383781468819	0.777015937855255	0.750186754117531	0.367436895236822
J4	Geranium	7min	30h_all	common_ring	-131.78164923673	0.0427144669044498	0.118177250943317	1.59e+07	2.03e+06	1.99e+06	1.01e+06	0.6965	0.00349999999999995	0.3	0.613751763637388	0.17704845551819	0.000264061766789444	0.086749249504465	0.122186469573167	0.844221288270659	0.550333776436594	0.336665601031645	0.857832053759789	NA	NA	NA	NA	NA	0.641707800484816	0.624846349938342	0.62002782988008	0.461692876337666
J16	Geranium	7min	30h_all	common_ring	-109.983238592924	0.0508768706490495	0.207232525551434	3.26e+07	7.21e+06	3.95e+06	3.39e+06	0.6965	0.00349999999999995	0.3	0.634453486381341	0.167563583578204	0.000231323201661382	0.0635282948815167	0.134223311957277	0.817495354317966	0.536455112148513	0.395224200296447	0.867703888078866	NA	NA	NA	NA	NA	0.683906553373207	0.682776099310672	0.662422718491229	0.4964864254393
H17	Mignonette	7min	8h_all	diff_E4P_ring	-133.042227746067	0.808239106566485	0.341671686820356	6.79e+05	5.76e+06	4.02e+05	1.51e+06	0.87930628946271	0.0394578808274247	0.0812358297098648	0.842197533569063	0.116913664872128	0.000140596342485383	0.0235420812707695	0.0172061239455539	0.848883720789488	0.665099761054452	0.421268451270973	0.395272005852292	0.856947801279454	0.0963451684878645	0.000126250337487249	0.0297789186618977	0.0168018612332963	0.807953952872258	0.633872034354052	0.462338569482426	0.737239441961195
I13	Mignonette	0min	30h_all	common_ring	-136.319128419319	0.743462671137924	0.160461954632452	8.18e+05	1.63e+06	6.57e+05	6.70e+05	0.921368348444897	0.021039246097656	0.0575924054574474	0.8245794445216	0.0864241866106268	0.028151318654608	0.0365305253084222	0.0243145249047429	0.895836401944751	0.47168853159985	0.005	0.188550709876259	NA	NA	NA	NA	NA	0.824409554682383	0.626702588156208	0.162105943745641	0.578200877896045
F2	Moringa	7min	6h_all	common_ring	-156.327514762291	-0.0765073196719602	0.127992308581665	6.66e+06	7.44e+06	2.00e+05	1.64e+06	0.513597261953127	0.0636446222527199	0.422758115794153	0.429779285778438	0.152946105618201	0.000278727931345691	0.125503097796145	0.291492782875871	0.7798302760387	0.515351430013201	0.280711833663433	0.968929103953444	NA	NA	NA	NA	NA	0.526147863577717	0.534673656570032	0.564334077802693	0.731229258034125
F3	Moringa	7min	6h_all	common_ring	-156.904823431933	0.0189418505883414	0.11874035777942	1.14e+07	9.29e+06	3.03e+05	2.98e+06	0.534378009541907	0.0641431933155665	0.401478797142527	0.435939956730177	0.181012478075774	0.00030914701516849	0.127825390077547	0.254913028101334	0.800861895424669	0.594859952142867	0.367453052922952	0.966271748623029	NA	NA	NA	NA	NA	0.571170781076075	0.560947641311414	0.562961215537741	0.623239125176778
F14	Moringa	7min	6h_all	common_ring	-137.617709342012	0.0178193520591049	0.168949794667525	2.94e+06	6.86e+06	8.22e+04	1.36e+06	0.523162879608426	0.04451667626168	0.432320444129894	0.431636082725934	0.205655126120548	0.000315193124636274	0.10922280539109	0.253170792637792	0.824677689922438	0.544521529228916	0.302813696814515	0.953232073300174	NA	NA	NA	NA	NA	0.579476549032106	0.573526124272773	0.570177270811945	0.767479140569838
F15	Moringa	7min	6h_all	common_ring	-141.980580106105	0.0272197870037804	0.093045349880027	5.66e+06	1.08e+07	3.44e+05	3.51e+06	0.732653521406377	0.0466693885846906	0.220677090008932	0.606380412511784	0.157070220212745	0.040030321469467	0.0938041844024531	0.102714861403551	0.874101239178793	0.448175445886424	0.005	0.943001639224178	NA	NA	NA	NA	NA	0.682498263632289	0.662737784302459	0.658841513017121	0.650128360432913
H10	Moringa	7min	8h_all	common_ring	-120.264235176885	0.0229459895590517	0.184967498490131	1.03e+07	4.40e+07	5.72e+05	1.63e+07	0.6965	0.00349999999999995	0.3	0.580116813511667	0.188268168501991	0.00028172659595704	0.0931767008590916	0.138156590531293	0.849295526409603	0.620785865209795	0.385291993390107	0.938788528472761	NA	NA	NA	NA	NA	0.66311411550841	0.64347946541009	0.652467095284381	0.585288853193756
H21	Moringa	7min	8h_all	common_ring	-129.285174265483	0.00902623326736362	0.175774630121467	1.36e+07	1.66e+07	9.16e+05	8.26e+06	0.56026108947351	0.0357061306420032	0.404032779884487	0.46445372073075	0.193474772023469	0.000297893006034787	0.104120341005283	0.237653273234463	0.765440687170329	0.582712236621696	0.403157085452491	0.91110302317133	NA	NA	NA	NA	NA	0.582808425845219	0.587123709882079	0.579538369547173	0.427171077180065
G10	Okra	7min	6h_all	common_ring	-112.131263711911	0.0545224298089926	0.191922997915394	4.23e+05	4.63e+07	7.58e+04	1.08e+07	0.860209623212586	0.00432266142317883	0.135467715364235	0.696193898813549	0.14514431699684	0.0465611801917817	0.0731294021316596	0.03897120186617	0.892977522974488	0.441684947690342	0.005	0.780867781234235	NA	NA	NA	NA	NA	0.735057004186977	0.713718791411336	0.686642312018637	0.759821501454918
G21	Okra	7min	6h_all	common_ring	-121.845584206719	0.130141069571119	0.162152049432729	3.69e+05	2.62e+07	7.77e+04	6.86e+06	0.811068200979614	0.00407571960291264	0.184856079417473	0.737219139726283	0.132854629365417	0.000208344295409942	0.0752813217491153	0.0544365648637754	0.869601716732725	0.509988660765034	0.257437197026128	0.764804386515245	NA	NA	NA	NA	NA	0.734173227041715	0.698685058048539	0.654505481693609	0.715316832402574
G22	Okra	7min	6h_all	common_ring	-109.246125132461	0.0998799019541979	0.198699033947715	3.65e+05	3.68e+07	6.78e+04	1.02e+07	0.876853294750128	0.00440629796356851	0.118740407286304	0.720171265925519	0.14459310588452	0.0430315884038284	0.0673072298020073	0.0248968099841255	0.87418213729164	0.434245482755301	0.005	0.771475748650648	NA	NA	NA	NA	NA	0.741923144304002	0.714158777813216	0.655109317650973	0.719729407218169
G9	Okra	7min	6h_all	diff_E4P_ring	-136.747960874244	0.0624750014906268	0.0902986273743969	3.17e+05	5.43e+07	1.07e+05	1.70e+07	0.90087795955453	0.00452702492238455	0.0945950155230855	0.772830132191603	0.129635924191406	0.0320545161032434	0.0527066512900723	0.0127727762236748	0.877385961394505	0.440108550976571	0.005	0.641608824434406	0.852194400435148	0.0977577674877217	0.000131346988268011	0.0334578737920216	0.0164586112968402	0.794284668092057	0.767246725654356	0.739782353853534	0.68456884874948
K3	Rice	2min	30h_all	diff_E4P_ring	-153.041774249063	0.233951305883168	0.585827277302944	5.69e+06	1.98e+08	3.80e+06	1.22e+07	0.940104188153518	0.0219992104729754	0.0378966013735067	0.878372368490904	0.0609770222857179	0.018750226458072	0.0261926936392976	0.0157076891260087	0.90740925705163	0.579147742993021	0.005	0.329863167820835	0.699088627098471	0.125537543587157	0.0795813573301273	0.0601522901831398	0.0356401818011042	0.774527538266545	0.744122997817767	0.563407714138257	0.935471653385827
K4	Rice	2min	30h_all	common_ring	-155.848094258955	0.356369351258892	0.493354933485997	5.51e+06	1.70e+08	4.51e+06	2.05e+06	0.896681451780157	0.0315657621362646	0.0717527860835786	0.804765999004458	0.100395146750931	0.0258951759384465	0.0470064356158109	0.0219372426903542	0.889311516863413	0.53279845177594	0.144525448417329	0.176805989732239	NA	NA	NA	NA	NA	0.868644928038792	0.646215110725556	0.603226	0.98000266393409
K11	Rice	7min	30h_all	diff_E4P_ring	-122.160916534395	0.0544323872459168	0.590839235876583	5.53e+06	9.60e+07	4.83e+06	1.39e+07	0.836880573165427	0.0450268888277925	0.118092538006781	0.7554097763896	0.109110356839999	0.023214099480181	0.0703425577214459	0.0419232095687742	0.870244071923877	0.51646417061197	0.201243858831297	0.10908761325954	0.489228827618468	0.15445919882734	0.123099051374101	0.132771921045562	0.10044100113453	0.642291756779612	0.609328743677596	0.605876478112956	0.846729043460938
K12	Rice	7min	30h_all	diff_E4P_ring	-107.066301422181	0.0312800484547278	0.662914636098392	3.10e+06	9.95e+07	2.58e+06	1.51e+07	0.872538935892436	0.0368934778326903	0.090567586274874	0.76833309055545	0.0940177548506934	0.0361438948006076	0.0623844090637714	0.0391208507294773	0.887053405083138	0.445915153336845	0.005	0.149837498005533	0.495161663351601	0.134437191188986	0.117532387795055	0.139805046999474	0.113063710664884	0.63875176467416	0.595925152143484	0.611161091423502	0.831697248021673
K15	Rice	7min	8h_all	common_ring	-80.8802869369399	0.102526057734814	0.77853764655693	1.46e+06	2.59e+07	9.34e+05	1.67e+06	0.596095091909244	0.0737098167939889	0.330195091296767	0.480306419103216	0.16318568732142	0.0258732342823078	0.191842011420323	0.138792647872733	0.790354007714015	0.473550056975469	0.169042625358943	0.245991971739242	NA	NA	NA	NA	NA	0.600176384657956	0.564989603557216	0.536475777999323	0.924450515092649
K16	Rice	7min	8h_all	common_ring	-102.773667221641	0.131383237415093	0.8068799976633	1.14e+06	2.23e+07	6.20e+05	5.48e+05	0.646995181827639	0.0234440215862962	0.329560796586065	0.549222757509498	0.199437851183215	0.000328557417623873	0.128791009023034	0.122219824866629	0.809214808955347	0.549931809596095	0.298127777100461	0.39310525463082	NA	NA	NA	NA	NA	0.66184899373987	0.656476211375421	0.594700724893904	0.966149857881858
F9	Soybean	7min	6h_all	diff_E4P_ring	-84.7593021885213	0.0529477180262658	0.10330365231966	2.04e+04	2.74e+07	1.80e+04	1.67e+07	0.906434231795076	0.00455494588841743	0.0890108223165069	0.680435067846986	0.233271444189497	0.0124148812058922	0.00964605539486929	0.0642325513627558	0.96683887784605	0.702510939170226	0.005	0.106073523865293	0.894335807408264	0.0705112639071333	8.44256898807974e-05	0.0138300002837833	0.021238502710939	0.832694887773925	0.791785768004256	0.781767714083032	0.394967516623265
F21	Soybean	7min	6h_all	diff_E4P_ring	-86.3812591320649	0.0930192009668685	0.192932492503926	2.55e+04	1.32e+08	2.15e+04	6.42e+07	0.8872835714929	0.00445871141453724	0.108257717092562	0.675721085110573	0.313112982785565	0.00567651725289261	0.00157343207429933	0.00391598277667038	0.865221489918225	0.722257317405778	0.275384388268031	0.133054236379937	0.854580849321604	0.130271629561928	0.000131057318184443	0.000654631304331299	0.0143618324939529	0.807479679906754	0.769115046375876	0.752613504010639	0.521592146516125
L3	StoneCress	2min	8h_all	common_ring	-130.481931147942	0.890327764475431	0.591900785868507	3.11e+05	3.17e+07	7.23e+04	3.87e+05	0.937437495047903	0.00471074118114523	0.0578517637709518	0.929102148321821	0.0515086250173367	5.7289094669488e-05	0.00572318055748185	0.0136087570086911	0.908600535604572	0.583615659290825	0.164348162514828	0.765557453126073	NA	NA	NA	NA	NA	0.914650566546937	0.568660933121317	0.252022015008411	0.985327262280121
L9	StoneCress	2min	30h_all	common_ring	-167.380241190356	0.890320403367182	0.156087900281194	2.97e+06	1.02e+08	1.98e+06	6.07e+07	0.966172879484039	0.00797304500571561	0.0258540755102452	0.948552340356635	0.0369911891637554	4.71078149251253e-05	0.0100695179464448	0.00433984471823962	0.927749562610996	0.670028437649554	0.389270049833072	0.31639520963191	NA	NA	NA	NA	NA	0.875379317545961	0.626626886529176	0.395960020524556	0.38935435648763
L21	StoneCress	7min	30h_all	common_ring	-171.571755848483	0.808285882573447	0.110928176796514	1.28e+06	3.14e+07	7.00e+05	1.06e+07	0.963147878919117	0.0137098084530631	0.0231423126278194	0.935066219608257	0.0383631401001194	0.00832784852091535	0.0136832145969692	0.004559577173739	0.91566096461721	0.613881585483358	0.005	0.439633221359088	NA	NA	NA	NA	NA	0.861353233840564	0.612179003169194	0.125278832329756	0.657429662167411
C9	Tomato_MM	10min	6h_all	diff_E4P_ring	-99.206913089771	0.0461185954059192	0.154830584087533	4.19e+05	9.73e+06	2.55e+05	6.08e+06	0.603219812499028	0.0690684055285556	0.327711781972416	0.301642377792337	0.203373003452789	0.0809371259944852	0.179082065367176	0.234965427393213	0.774118255721529	0.46964854778906	0.140430571414439	0.320291266162461	0.581651751293026	0.106895561955175	0.000194857864997444	0.0877674451772715	0.22349038370953	0.660497179523496	0.656353460416121	0.631272393597223	0.308810284534103
C10	Tomato_MM	10min	6h_all	diff_E4P_ring	-95.8633060054341	0.0701437984882573	0.164546018793307	5.14e+05	4.91e+06	3.42e+05	3.18e+06	0.609495004787714	0.0628312220314162	0.32767377318087	0.279674087050631	0.179751961178537	0.0897194935562576	0.192421053864715	0.258433404349859	0.739008435833463	0.445633127787085	0.131352005938861	0.231238734494195	0.605933390965211	0.10811073325117	0.000184921406531341	0.0766257518736399	0.209145202503447	0.671886901484343	0.668609559493261	0.629263571315722	0.291905047108216
E5	Tomato_MM	10min	6h_all	diff_E4P_ring	-148.860782615712	0.0714357123652808	0.0823956871713357	9.23e+05	2.03e+07	8.09e+05	1.17e+07	0.912973624465088	0.0554965302441845	0.0315298452907276	0.926628964596635	0.0486090484701679	0.0128278575781208	0.0118607583196733	7.33710354033653e-05	0.895811966854371	0.661862865487459	0.149095506023957	0.114585923254795	0.976086755702212	0.00974300286311384	0.00234096266309196	0.0098486830764709	0.00198059569511092	0.84978330772384	0.828490895759465	0.796441085409538	0.404754616443515
E6	Tomato_MM	10min	6h_all	diff_E4P_ring	-146.949796492963	0.0147400675354724	0.090313491319332	1.11e+06	1.09e+07	1.02e+06	5.98e+06	0.921163707805718	0.0547876184312157	0.0240486737630664	0.917692600435878	0.0544623288207165	0.0147064016392572	0.0116536019018032	0.00148506720234491	0.88327607990824	0.662915340453752	0.005	0.0682799157030106	0.971261065695241	0.0100443079159716	0.00797638407211324	0.00856725491895928	0.00215098739771513	0.825930885710152	0.870951128870208	0.812985036977514	0.449212763027202
E13	Tomato_MM	10min	6h_all	diff_E4P_ring	-155.918093948776	0.0892880480387735	0.101374372070219	1.05e+06	2.65e+07	9.06e+05	1.53e+07	0.918694861709556	0.0504628688242684	0.0308422694661758	0.959031526480395	0.0337636341133335	0.00119081530773349	0.00587583897159664	0.000138185126941822	0.900585556697821	0.693717082891207	0.359207684206431	0.123930150368656	0.982013233388303	0.00691538977119206	1.55243869552347e-05	0.00859347279708736	0.00246237965646242	0.84698554056392	0.825642199076555	0.79864696707778	0.392167525953441
E14	Tomato_MM	10min	6h_all	common_ring	-113.344377135099	0.102198947509678	0.216600472892152	2.63e+06	2.20e+08	1.92e+06	1.22e+08	0.915049448151364	0.024213274032976	0.0607372778156599	0.898644785841868	0.060817860626452	8.60576066612525e-05	0.0251536884281393	0.0152976074968792	0.91763587401998	0.626766297352034	0.394879345188908	0.260184947701476	NA	NA	NA	NA	NA	0.837837130262195	0.810623469662779	0.784411963211847	0.430474084353296
M6	Tomato_MM	7min	8h_all	diff_E4P_ring	-130.551952284193	0.00506000846152409	0.0967986514834884	9.39e+05	5.40e+06	5.38e+05	2.39e+06	0.950334047042876	0.0317932547687931	0.0178726981883311	0.945691489721395	0.0379988607950288	0.0100981578330085	0.00615718314028877	5.43085102786047e-05	0.907156520395271	0.680530537178438	0.005	0.406666714549687	0.995	0.00278908034002741	4.995e-06	0.0022009246599726	5e-06	0.888522335417337	0.88108309382427	0.883957415790518	0.534256683480058
M12	Tomato_MM	7min	8h_all	common_ring	-101.566930913766	-0.0169272316110636	0.303460269293101	9.50e+05	6.25e+06	6.55e+05	3.25e+06	0.945167835127081	0.0280587604203674	0.0267734044525514	0.93857731446763	0.0478975127854411	0.00365664834297034	0.00809844452902367	0.00177007987493461	0.920714329807449	0.731779903444722	0.325545146779278	0.243516859222611	NA	NA	NA	NA	NA	0.806778243747251	0.857426959249383	0.816852810356136	0.463331017747921
M17	Tomato_MM	2min	8h_all	common_ring	-93.7223334182768	0.0940829485745991	0.310099223369232	1.13e+06	1.48e+07	4.01e+05	7.16e+06	0.925155651381005	0.0351487922817879	0.0396955563372074	0.948243310955758	0.0277081404357944	4.0661718576927e-05	0.0129129164225556	0.0110949704673154	0.879900393888992	0.65018254625444	0.324327876831467	0.615295277554907	NA	NA	NA	NA	NA	0.859101580864968	0.834802532826295	0.806831680313184	0.500110051048313
M18	Tomato_MM	2min	8h_all	common_ring	-112.98858599856	-0.00401105720309084	0.221811351260188	1.41e+06	5.63e+06	8.96e+05	3.14e+06	0.931735947536146	0.0359734920695504	0.0322905603943041	0.959291960006411	0.0266914563552717	3.66254452491364e-05	0.00989736344861558	0.00408259474445254	0.908851805425748	0.671388555022201	0.377581012120234	0.350440239393276	NA	NA	NA	NA	NA	0.826895262249706	0.831675392147591	0.829026219791986	0.421517710049131
M23	Tomato_MM	2min	8h_all	common_ring	-95.4881411151429	-0.00841747325799656	0.221627221961803	2.28e+06	2.04e+07	6.19e+05	1.02e+07	0.830151462238412	0.00417161538813271	0.165676922373455	0.7435942431213	0.0889418120152117	0.000130955185047887	0.0418824178476275	0.125450571830813	0.883406312315236	0.483439345101311	0.364725998434963	0.720925989722809	NA	NA	NA	NA	NA	0.765383951049136	0.766045019488431	0.769749928720673	0.457333106537273
J5	Willow	7min	30h_all	common_ring	-121.375310567337	0.041925167287994	0.128480620775865	7.83e+06	9.12e+07	2.85e+06	5.87e+07	0.892948222910111	0.0204293410874212	0.0866224360024679	0.860750185083378	0.0728924692315711	0.000106788000414299	0.0337887431823139	0.0324618145023231	0.907585789092316	0.524637807334434	0.283569736325184	0.61357890721856	NA	NA	NA	NA	NA	0.80805728741495	0.792902938369058	0.781895310012295	0.345405214651152
J17	Willow	7min	30h_all	common_ring	-105.633105753261	0.0986137291006534	0.2753862328165	4.01e+06	6.83e+07	1.48e+06	3.26e+07	0.929045502813855	0.0223250341959064	0.0486294629902383	0.920221554376809	0.0449418936323678	6.44618113178511e-05	0.0194554558741655	0.0153166343053403	0.896738980464497	0.645480236471458	0.344309594004388	0.632072792869994	NA	NA	NA	NA	NA	0.822761735264643	0.791996080880996	0.768284613401025	0.505279339215878
J18	Willow	7min	30h_all	common_ring	-137.671320732967	0.123294988273002	0.14616739045945	4.55e+06	2.06e+08	1.62e+06	1.12e+08	0.93748690702104	0.016658578340967	0.0458545146379926	0.920873465603003	0.0468228867937934	6.50854216186941e-05	0.0181974494032819	0.0140411127783029	0.88739117133513	0.621630177950578	0.298919383194522	0.637999685824441	NA	NA	NA	NA	NA	0.823647072942282	0.787525256423068	0.751091450724493	0.453861262320422
