## Supplementary material for "Biosynthesis of a major plant immunity hormone, salicylate, underwent multiple drastic changes during evolution of flowering plants": Table S3

### Sheet: Sheet1
Table S3. Sources of plant materials
common_name_used	species	accession/variety/genotype	family	order	source	web_site	stratification	plant_age_used
Arabidopsis Col-0	Arabidopsis thaliana	Col-0	Brassicaceae	Brassicales	Katagiri Lab		4°C, 4 days	4 to 5 weeks after sowing
Arabidopsis ics1	Arabidopsis thaliana	Col-0 sid2-2	Brassicaceae	Brassicales	Katagiri Lab		4°C, 4 days	4 to 5 weeks after sowing
Chinese white cabbage	Brassica rapa	chinensis	Brassicaceae	Brassicales	KCT Garden	https://www.amazon.com/Brassica-Chinensis-Pakchoi-Vegetable-Planting/dp/B0CRQSGSXV/ref=sr_1_1_sspa?crid=ZVFAC29AHFMT&dib=eyJ2IjoiMSJ9.UQTukZAbxxT4oW-LtTaHPQSzjDBV678nXNU_QmfQrmBJCBF9hw8ViVuO_qMV0kWFdrlODZdYsVTPU5DCxP8yLtBQZs-p-YpGbKyMY0UbZG53gGrj9MTBY7Gs9-6OjccVPY45HzO-aQcpdQiQLzZVbIiRvFbfGWir_A0-IRUcKz0Dyc5UPcV1vk3SP-hzT4y_Mm8KBBOI0wWjVTUbC_g_P7HQ6AMP-jJ57CMCwXXPMPG0ezAiDmaApLiw4ZKhbh8FSEpEeIFuZ…	none	4 weeks or 3 months after sowing
Stonecress	Aethionema schistosum		Brassicaceae	Brassicales	Diane's Flower Seeds	https://www.dianeseeds.com/aethionema-persian-stonecress.html?no_redirect=true	4°C, 6 weeks	2 months after sowing
Cleome	Cleome houtteana	(white flower)	Cleomaceae	Brassicales	Seed Needs	https://www.amazon.com/Seed-Needs-Cleome-Mixture-hassleriana/dp/B0B2C3XMHN/ref=pd_ci_mcx_pspc_dp_d_2_t_1?pd_rd_w=Lbc2N&content-id=amzn1.sym.568f3b6b-5aad-4bfd-98ee-d827f03151e4&pf_rd_p=568f3b6b-5aad-4bfd-98ee-d827f03151e4&pf_rd_r=YG20ZXQ39YX65SMM17E2&pd_rd_wg=ix3xD&pd_rd_r=2d02f7fb-4e15-493e-9353-02db234e92c4&pd_rd_i=B004GBGR2O&th=1	none, only 1 plant out of ~200 seeds	2 months after sowing
Mignonette	Reseda odorata		Resedaceae	Brassicales	Everwilde Farms	https://www.everwilde.com/store/Sweet-Mignonette-Wildflower-Seeds.html?gad_source=1&gclid=CjwKCAjwydSzBhBOEiwAj0XN4CmrBaJI6g5nN4b34UZLplUChA5ytPB4C-64KQBJfLpblZ7U9hkrbBoCaLcQAvD_BwE	4°C, 3 weeks	1 month after sowing
Saltwort	Batis maritima		Bataceae	Brassicales	Hazzard's Seed Store	https://www.hazzardsgreenhouse.com/Merchant2/merchant.mvc?Store_Code=Hazwho&Screen=PROD&Product_Code=S7324	none	4 to 5 weeks after sowing
Poached egg plant	Limnanthes douglasii		Limnanthaceae	Brassicales	Everwilde Farms	https://www.amazon.com/Everwilde-Farms-Poached-Native-Wildflower/dp/B00HMEADCC/ref=asc_df_B00HMEADCC/?tag=hyprod-20&linkCode=df0&hvadid=693713553034&hvpos=&hvnetw=g&hvrand=705255738412130604&hvpone=&hvptwo=&hvqmt=&hvdev=c&hvdvcmdl=&hvlocint=&hvlocphy=9019542&hvtargid=pla-2203513213895&mcid=f135f9af6ead3fc8b3294eb84f069164&gad_source=1&th=1	4°C, 2 weeks	1 month after sowing
Moringa	Moringa oleifera		Moringaceae	Brassicales	MOGO	https://www.amazon.com/Planting-Snacking-Semillas-Antioxidant-Superfood/dp/B09M9KXJ5L/ref=sr_1_1?crid=EMH03Z4BMBJ9&dib=eyJ2IjoiMSJ9.aYi8Oyk7CIR04vsEIo085vUhFLiA-omfw-PpCIO39NgsmMomcZ5t4GWKzHVszXAmJuf4BIFfOcrHagJ5uaM6sPdzkKeMLQ7wus4tG1EFkCTUVPMGAdka70OFUgTaD8Lqw_i9_7t5znNJSkjppeCdz6K2PC47PeTC5POgz2jE_wrMMSWFx27ApobwxMWS2th5kZFIibER6SlXWi-lO0m-t4PvIi3e7GH-4F-ZojUoslQVozldah0kIAlC_JldymXJD8cuPrt26vE…	none	1 month after sowing
Papaya	Carica papaya		Caricaceae	Brassicales	UMN Cargill Building indoor plants		n/a	2 plants, ~1.3 and ~1.7 m tall
Nasturtium	Tropaeolum majus		Tropaeolaceae	Brassicales	KCT Garden	https://www.amazon.com/Nasturtium-Seeds-Planting-Pak-Flower/dp/B0CZKYS19P/ref=sr_1_1_sspa?crid=8XDEPGLO4UTX&dib=eyJ2IjoiMSJ9.udQuDBBs8DhJNBYTx5DRBsQDkBrCcZ0jYmweEX8Stvj_gEuuuBsrweuFunQemRaCOB3L6SKSP_tOnoQx82HxMMp5fKTnsY9rHAR_ySXbgR7Na-XLduT9MHKl-Fjp8FRvKf905R01Kz2Aesj-KV-JpxOaY0YJBzbFKFap783wmkUv9AdH_zjSb5KLKJMGajtShS9ybiwezTyyvHOYJx4O8bb20uEJgGsLLxvwsuBL-BGUyKagxa-lG7rD-TWPw3BB4onm43Vt4eULTka1Ec…	none	1 month after sowing
Okra	Abelmoschus esculentus		Malvaceae	Malvales	Instant Latch	https://www.amazon.com/Clemson-Spineless-Seeds-Non-GMO-Garden/dp/B08M2DN75R/ref=sr_1_1_sspa?crid=OAY7JR5XXUCZ&dib=eyJ2IjoiMSJ9.QuOWwtXxgMCq5VvSpCK4ou_2nw6nrpLq26q2amP9MAUZ_bsg5nq5rMCd0Pj4kychTojLqyQ1-5CveXQRp0Qo9G1ZQfXFp_egCOp9bR5Xh482L64SUOF-xORPrIuknFYw4fVGarGSG2pBz8LOo6NcypVwxgYxQ0jvyPOfcsaFIbgwgXYzy8rctYjxd3BOLH17GUajIUYpIOuQQQ2F54g7sLJb0hzKybXMq8zS1mtvmD0.vbs3mqCTykiNiT6a1vVNSStOpsFdYea5nGPh…	none	3 weeks after sowing
Geranium	Pelargonium zonale		Geraniaceae	Geraniales	Outsidepride	https://www.amazon.com/Outsidepride-Geranium-Flower-Seed-Mix/dp/B004S3JYM0/ref=sr_1_1_sspa?crid=18QP29EXZIK6N&dib=eyJ2IjoiMSJ9.FkwkMsBTAL9ycqn4H8TUbEen-y78VVDXLtW9BQJGynrsnvol4BqwBfeaH-tamL9Du9YODUXTvCNY7OrZgWOFCpjSYD2zg2708D6i_PwaM6NPznHnhHspHDxEGhFMdOrtzSPHOx7R_2iPgHYmw-miSAAQLBrTvoaZ6TA9tEXKUwbLC3ZgEbhkbQN4H2ZELit_IrE0nNokjLfXlQ7GqdalSdMkcixPAMB4wMLh7VKxp_PIx6A7u93LOy5KaVhWUdN5HuFXX4_BpztD8iLL…	none	1 month after sowing
Willow	Salix x sepulcralis		Salicaceae	Malpighiales	CZ Grain	https://www.amazon.com/Gold-Weeping-Willow-Tree-Cuttings/dp/B0D6HKVTJG/ref=cm_cr_arp_d_product_top?ie=UTF8	n/a	cuttings, 2 weeks rooting, 4 weeks in soil
Soybean	Glycine max	Chiba green	Fabaceae	Fabales	Survival Garden Seeds	https://www.amazon.com/Survival-Garden-Seeds-Instructions-Protein-Rich/dp/B09RG9CZTF/ref=sr_1_5?crid=35XT70SIEM2GW&dib=eyJ2IjoiMSJ9.GXHz0b_3ToMWTuPIPXsKygbxOZhOGf7PRTJ9Yb745aoIw9l8PmehlJVKokCEMm0FNAnCCKwAPuzzH7i7HKrHNiralycydVD2icP3OwxrysLM8YilWkFVEnpgV8EXKv41a2WtHW-sogkQ60h3RO4QfqxOaLsPATmhoSY7kY0HjQu8mVjLNZaNo1lLCdUXsP9n2R4qziykaxLNALc1wL-AZIW2sR9Q-cTSyvRVFOlJJl4.M6JK5YZrFvoACjrl2L5dNPwV15kXETZ…	none	2.5 weeks after sowing
Cucumber	Cucumis sativus		Cucurbitaceae	Cucurbitales	Axel's Garden Seeds	https://www.amazon.com/Cucumber-Seeds-Planting-Heirloom-Gardening/dp/B0D1M259GF/ref=sr_1_2_sspa?crid=4LR0CB4MA13N&dib=eyJ2IjoiMSJ9.VXpeS8oKL7Yygdy6UARiNp5hoFelAo4a0XV7RTWLIyZZbXvNTwvIZh-LzvUrgY31i8zFnspepNpKBsJlM1u5Qx58-qYQe5azsrPQZYKstkjqlRXuFiyhwbKxBLh30Up44NhTVeQwfZ7H401S16zRvx07808UJzRmQNCRd9i8WopjnQYGofSzaqoHUYF4vyDCDXec3IpDW_N7ba1VjzyR2Gbvs5ABOwdWLpX_Zt5pcmE.41oe1kgl6c0q9RNZf3w4jJDWD6jsfO7_…	none	2.5 weeks after sowing
Carrot	Daucus carota		Apiaceae	Apiales	Axel's Garden Seeds	https://www.amazon.com/Carrot-Seeds-Planting-Vegetable-Instructions/dp/B0C3T43L8Z/ref=sr_1_2_sspa?crid=2BD43WFKFY0RP&dib=eyJ2IjoiMSJ9.Sjbd2q0Sq7__YYeOzsyAe-bJtHRS_j2QUNgF-JQRtCYHNK7WBVmjtSRU8aOWigcG0wqRXM41elZz-By6zQjyIJ8kIkm9eRW50COKzpHH-7ajtTCKys53qDSB3PyNksbj5gBU6OgLw4G_jeaOE3wrrdbu_0hWuplqncE0zladowgvb-5-c5a4PsABQXmkCouc263o3b2rmrbFgyI9ebE9PceWLJ2j-7CCQllu4QDuH0k.HSp5X8oFNy_utV9dDNWmPm8ybe5o5…	none	1 month after sowing
Basil	Ocimum basilicum		Lamiaceae	Lamiales	Axel's Garden Seeds	https://www.amazon.com/Basil-Seeds-Planting-Hydroponic-Instructions/dp/B0BRNV62FR/ref=sr_1_2_sspa?crid=32EGCQSD9IKTU&dib=eyJ2IjoiMSJ9.GChgu_v2uYiC_IIFMf4WIVlmyAXTgoDr84LpTYvym6TIhB9JRV_uHUXLc29HTPSFX4SR2WgYbN5Vw6Q6t15fmGgSAohK5x2hkNLrTYkXMFozIpSqTCtFYubBX1eiKIPBywplpT1UD9DFQqQqQvVp-2fIpE2OQbYGPcsXyjtDbcKyHmLjvoduvnSxa_VtTv_KVx6tQEl-CB5tKW2LYPydh5O9x75VRh_965Nb39NhB3E.hx45zqjdSL_3chCgYq3apLR9or6W1…	none	1 month after sowing
Tomato MoneyMaker	Solanum lycopersicum	MoneyMaker	Solanaceae	Solanales	Katagiri Lab		none	1 month after sowing
Columbine	Aquilegia coerulea	(blue columbine)	Ranunculaceae	Ranunculales	Sow Right Seeds	https://www.amazon.com/Sow-Right-Seeds-Columbine-Beautiful/dp/B07XV73QCX/ref=sr_1_4?crid=34T2BRY3CE319&dib=eyJ2IjoiMSJ9.eVoVO34ONvPaBkCHgjd8MsdteM9VMPf8CWZ275CPssFCqWUOCja5HNo-dilvopnbagcwZM2zsOi_IIN_VMySojb_nQOsM6FTMqYAb9xgSpR1JGmcE5tbwI4WG__Aqn0Qu6C3Y4_qlzqzuwPOa78bq7aSby2uQRQxnGrJWeGFa3ktq2zFc0Dj46IEsiFsL-uJ4V2oc91GTbhGvuvjWO4ItVzXJuGBJf_A2JT1ZEsVYus.RLETQ6V984Y96lCQ-fBeqt2lbF0jasFeQUFzlEjzDCQ…	4°C, 2 weeks or none	1 month after sowing
Rice	Oryza sativa	Nipponbare	Poaceae	Poales	2Blades Lab		none	2 weeks after sowing
Setaria ME034V	Setaria viridis	ME034V	Poaceae	Poales	2Blades Lab		none	2 weeks after sowing
Soursop	Annona muricata	accession# 2019-6-12/A	Annonaceae	Magnoliales	UMN CBS Conservatory	https://docs.google.com/spreadsheets/d/1uaFgGlVC7VX0uBa_K_bBWlr3kDJjJrsMv5_8CMxpxq4/edit?gid=1535617654#gid=1535617654	n/a	n/a
Black_pepper	Piper nigrum	accession#2022-8-15/A	Piperaceae	Piperales	UMN CBS Conservatory	https://docs.google.com/spreadsheets/d/1uaFgGlVC7VX0uBa_K_bBWlr3kDJjJrsMv5_8CMxpxq4/edit?gid=1535617654#gid=1535617654	n/a	n/a
Yellow anise	Illicium parviflorum	accession# 2019-3-107/A	Schisandraceae	Austrobaileyales	UMN CBS Conservatory	https://docs.google.com/spreadsheets/d/1uaFgGlVC7VX0uBa_K_bBWlr3kDJjJrsMv5_8CMxpxq4/edit?gid=1535617654#gid=1535617654	n/a	n/a
Amborella	Amborella trichopoda	female, accession# 2022-5-11 1	Amborellaceae	Amborellales	UMN CBS Conservatory	https://docs.google.com/spreadsheets/d/1uaFgGlVC7VX0uBa_K_bBWlr3kDJjJrsMv5_8CMxpxq4/edit?gid=1535617654#gid=1535617654	n/a	n/a
