## Supplementary material for "Biosynthesis of a major plant immunity hormone, salicylate, underwent multiple drastic changes during evolution of flowering plants": Table S4

samp_lab	plant	UV	labeling_regimen	model_used	P_LMa1	P_LMb1a1	P_LMb1a0	P_Ls1	tau_pks	Qcajk_fr_1	phi	phi_se
N1	Amborella	7min	8h_all	PKS_PAL	0.357233544937534	0.76108630322051	0.18489260012021	0.467986040594595	0.528288300484605	0.628358627282638	0.79571582138376	0.0698692403110081
N2	Yellow_anise	7min	8h_all	PKS_PAL	0.352372591461637	0.827805817507465	0.309227366179126	0.641709809939861	0.849887109587918	0.561661795370544	0.701073728294763	0.154141630295163
N5	Black_pepper	7min	8h_all	PKS_PAL	0.432376705351873	0.85859629667426	0.292705068938745	0.692592217862208	0.628509357724793	0.587890796674927	0.693453403075069	0.0762870676120513
N8	Yellow_anise	7min	30h_all	PKS_PAL	0.0659368379585274	0.947184162123669	0.185976596036404	0.005	0.732612182768413	0.699054537929271	0.760667944222202	0.233902200694551
N9	Soursop	7min	30h_all	PKS_PAL	0.0546289462673532	0.938565853266438	0.153683787125256	0.005	0.701137724262367	0.5	0.943106414195115	0.078345367880502
N14	Yellow_anise	2min	8h_all	PKS_PAL	0.342813335704912	0.784305923277756	0.233865500776549	0.628957681999266	0.934455786779429	0.517565306812454	0.755866136286161	0.131662697842226
N20	Yellow_anise	2min	30h_all	PKS_PAL	0.597997306641403	0.45376160470535	0.27860613121564	0.209550576533483	0.930273942137185	0.663670719868386	0.515430295744452	0.227092251440997
N21	Soursop	2min	30h_all	PKS_PAL	0.0410182091691591	0.905336579285004	0.141583363625565	0.0136590681675793	0.675509716139187	0.712630494916199	0.888347000888893	0.15899787471424
